# Harnessing landscape genomics to evaluate genomic vulnerability and future climate resilience in an East Asia perennial

**DOI:** 10.1101/2025.01.19.633819

**Authors:** Li Feng, Cong-Ying Wang, Li-Pan Zhou, Yi-Han Wang, Jing Wang, Zheng-Yuan Wang, Tao Zhou, Xu-Mei Wang

## Abstract

In this era of rapid climate change, understanding the adaptive potential of organisms is imperative for buffering biodiversity loss. Genomic forecasting provides invaluable insights into population vulnerability and adaptive potential under diverse climatic conditions, thereby facilitating management interventions, bolstering population resilience, and shaping germplasm conservation strategies tailored to specific species. Here we integrated population genomics and landscape genomics approaches, leveraging single-nucleotide polymorphisms obtained through whole-genome resequencing of 43 *Rheum palmatum* complex populations, to pinpoint adaptive variation and its significance in the context of future climates, delineate seed zones, and establish guidelines for *ex situ* germplasm conservation to capture the majority of existing adaptive diversity. Our analysis unveiled that the species complex comprised two distinct genetic clusters, exhibiting differential climate adaptation and genomic vulnerabilities across its distribution range. We also determined that the species range could be subdivided into three distinct seed zones, with varying sample requirements per seed zone corresponding to differed conservation efforts. Overall, our findings provide a genome-wide perspective on climate adaptation and valuable insights into germplasm conservation strategies aimed at enhancing population resilience in future climates, serving as a blueprint for restoration plans of other vulnerable species.
