## Supporting tables S1-S9 for "Harnessing landscape genomics to evaluate genomic vulnerability and future climate resilience in an East Asia perennial": 0120_Supporting Table1.xlsx

### Sheet: Table S1
Supplementary table S1. Geographical sampling information and summary statistics of genetic diversity and Tajima's D values across populations in this study
Population ID	Location	Population	Longitude	Latitude	Altitude (m)	FIS	Ho	Hs	π(10-3)	Tajima'D
1	Canggou Village, Pingliang City, Gansu Province	GSHC	106.418	35.2311	2149	0.08442	0.214941	0.154893	0.76754	0.48773
2	Min County, Dingxi City, Gansu Province	GSM	104.109	34.3905	1867	0.01526	0.230591	0.162199	0.80037	0.576166
3	Shandan County, Zhangye City, Gansu Province	GSSD	101.416	38.1005	2932	0.064284	0.22016	0.153891	0.7682	0.670569
4	Sunan County, Zhangye City, Gansu Province	GSSN	98.0456	39.5503	2993	0.085628	0.21426	0.145448	0.71128	0.776696
5	Tianzhu County, Wuwei City, Gansu Province	GSTZ	102.539	37.0087	2674	0.075944	0.217532	0.151268	0.75172	0.591836
6	Wenxian County, Longnan City, Gansu Province	GSW	104.4	32.8333	3285	0.078814	0.215935	0.151288	0.72741	0.579787
7	Yongchang County, Jinchang City, Gansu Province	GSYC	101.862	38.105	3006	0.104486	0.210658	0.146541	0.71203	0.7581
8	Zhuoni County, Gannan Autonomous Region, Gansu Province	GSZN	103.491	34.5594	2889	0.0112606	0.230878	0.163439	0.80033	0.543794
9	Maqin County, Guoluo Autonomous Region, Qinghai Province	QHMQ	100.623	34.6599	3391	-0.036242	0.241954	0.169997	0.82683	0.509074
10	Menyuan County, Haibei Autonomous Region, Qinghai Province	QHMY	101.999	37.1925	3148	0.101708	0.211406	0.147158	0.7194	0.656603
11	Tianjun County, Haixi Autonomous Region, Qinghai Province	QHTJ	98.9378	37.112	3774	-0.0112554	0.236406	0.157651	0.77145	0.837508
12	Zeku County, Huangnan Autonomous Region, Qinghai Province	QHZK	101.931	35.3145	3349	-0.042614	0.243413	0.169922	0.84463	0.651341
13	Lixian County, Aba Autonomous Region, Sichuan Province	SCMYL	102.778	31.8926	3956	0.0149218	0.230296	0.173561	0.85682	0.377369
14	Pingwu County, Aba Autonomous Region, Sichuan Province	SCPW	104.05	32.8739	3193	0.123288	0.206029	0.148718	0.70899	0.497928
15	Songpan County, Aba Autonomous Region, Sichuan Province	SCSPY	103.874	32.7977	3597	0.0557516	0.222009	0.157471	0.80859	0.814241
16	Meixian County, Baoji City, Shaanxi Province	SNMW	108.301	34.6172	2859	0.053184	0.222153	0.155576	0.77307	0.592825
17	Dari County, Guoluo Autonomous Region, Qinghai Province	QHDR	99.7112	33.8192	3947	0.15622	0.198023	0.145362	0.71252	0.382165
18	Yushu City, Qinghai Province	QHYS	97.2429	32.7921	4038	0.23768	0.178772	0.126489	0.58631	0.652301
19	Kangding City, Garze Autonomous Region, Sichuan Province	SCKD	101.815	30.2673	3468	0.086756	0.213334	0.154515	0.74852	0.452017
20	Luding County, Garze Autonomous Region, Sichuan Province	SCLD	101.983	29.5696	3204	0.18816	0.189953	0.131647	0.61046	0.578371
21	Meigu County, Liangshan Autonomous Region, Sichuan Province	SCMG	103.284	28.6637	3293	0.162842	0.196786	0.129769	0.6289	0.680749
22	Mianning County, Liangshan Autonomous Region, Sichuan Province	SCMN	101.77	28.2018	3762	0.106848	0.208419	0.144325	0.70246	0.635979
23	Wenchuan County, Aba Autonomous Region, Sichuan Province	SCWC	102.966	30.8841	3590	0.22016	0.182324	0.136577	0.63891	0.467975
24	Xinlong County, Garze Autonomous Region, Sichuan Province	SCXL	100.364	30.8061	4169	0.073004	0.217144	0.153317	0.75746	0.555449
25	Qinshui County, Jincheng City, Shanxi Province	XZBQ	93.7968	31.9534	4096	0.098272	0.210833	0.144805	0.70917	0.666687
26	Namulin County, Shigatse City, Xizang Autonomous Region	XZNML	89.1785	30.1195	4516	0.16784	0.19519	0.129376	0.63211	0.823132
27	Jiangda County, Changdu, Xizang Autonomous Region	XZQND	97.9618	31.2971	3886	0.10409	0.20956	0.146631	0.71628	0.549164
28	Shangri La City, Diqing Autonomous Region, Yunnan Province	YNXZD	99.8488	27.5846	3417	0.120108	0.206307	0.131539	0.64235	0.974468
29	Nanchuan District, Chongqing City	CQJFS	107.176	28.9227	2065	0.2291	0.181465	0.112301	0.55849	0.841992
30	Cheng County, Longnan City, Gansu Province	GSC	105.621	33.9401	2000	0.61396	0.0919982	0.069196	0.33464	0.307315
31	Wudu District, Longnan City, Gansu Province	GSLN	105.281	32.94	2000	0.5194	0.114745	0.0823615	0.38046	0.672974
32	Zhouqu County, Gannan Autonomous Region, Gansu Province	GSZQ	104.501	33.4483	3557	0.423133	0.136243	0.0988092	0.52735	0.352253
33	Xingshan County, Yichang City, Hubei Province	HBXS	110.266	31.4499	2870	0.34108	0.155586	0.114246	0.54328	0.649491
34	Neixiang County, Nanyang City, Henan Province	HNFNS	111.925	33.475	1484	0.37282	0.147381	0.107431	0.50603	0.546192
35	Luanchuan County, Luoyang City, Henan Province	HNLC	111.639	33.7188	2129	0.43492	0.133784	0.102122	0.49075	0.467222
36	Nanjiang County, Bazhong City, Sichuan Province	SCBZ	107.113	32.5945	1822	0.2977	0.165125	0.112431	0.54679	0.807194
37	Mao County, Aba Autonomous Region, Sichuan Province	SCMX	103.539	31.8047	2387	0.27964	0.1694	0.113827	0.54798	0.739949
38	Songpan County, Aba Autonomous Region, Sichuan Province	SCSPS	103.581	32.7976	2831	0.39056	0.143969	0.106667	0.85386	0.402273
39	Chang'an District, Xi'an City, Shaanxi Province	SNH	108.792	33.8419	2239	0.34716	0.153547	0.117781	0.5683	0.432299
40	Pingli County, Ankang City, Shaanxi Province	SNPL	109.358	32.0227	2884	0.30224	0.164419	0.116493	0.49462	0.651287
41	Zhouzhi County, Xi'an City, Shaanxi Province	SNZZL	108.193	34.4511	2658	0.3457	0.154278	0.116861	0.56117	0.427841
42	Zhouzhi County, Xi'an City, Shaanxi Province	SNZZN	108.317	34.5372	2652	0.34676	0.15372	0.117414	0.56481	0.450636
43	Qinshui County, Jincheng City, Shanxi Province	SXQS	111.954	35.4189	2267	0.38634	0.144893	0.104682	0.49942	0.605912
