## Supporting tables S1-S9 for "Harnessing landscape genomics to evaluate genomic vulnerability and future climate resilience in an East Asia perennial": 0120_Supporting Table2.xlsx

### Sheet: Table S2
Supplementary table S2. Summary statistics of whole genome resequencing data for samples used in this study
Sample ID	Mapped_Ratio	Genome_Coverage	Sequencing_Depth
CQJFS_01	94.5	93.97	19.97
CQJFS_02	94.46	93.98	19.24
CQJFS_04	95.52	95.06	20.25
CQJFS_05	94.59	94.14	17.52
CQJFS_06	94.58	93.98	17.5
GSC_01	95.74	93.55	18.79
GSC_02	94.92	93.49	19.47
GSC_03	93.91	94.1	17.21
GSC_04	94.34	94.43	19.7
GSC_06	94.5	94.76	18.34
GSHC_01	95.13	94.58	20.22
GSHC_02	94.9	94.3	19.16
GSHC_03	94.83	94.37	19.7
GSHC_04	94.73	93.96	20.17
GSHC_05	94.58	93.92	19.3
GSLN_01	95.43	94.66	18.74
GSLN_04	95.05	93.62	18.33
GSLN_07	93.9	95.23	19.86
GSLN_09	95.12	94.28	17.67
GSLN_11	94.28	94.39	18.3
GSM_01	94.01	94.11	18.21
GSM_02	94.51	94.11	20.14
GSM_03	94.13	93.68	18.93
GSM_04	94.14	94.33	18.05
GSM_06	94.33	94.38	19.12
GSSD_04	93.78	94.6	19.56
GSSD_10	95.1	93.79	19.77
GSSD_13	94.74	93.89	20.37
GSSD_17	94.21	93.99	19.87
GSSD_18	95.47	95.18	17.33
GSSN_01	94.72	93.68	18.18
GSSN_02	94.39	94.29	18.06
GSSN_03	95.07	95.16	19.99
GSSN_04	95.02	94.29	19.97
GSSN_05	95.3	93.43	17.65
GSTZ_07	95.05	93.78	19.02
GSTZ_12	94.88	94.45	19.11
GSTZ_17	94.78	94.21	19.82
GSTZ_24	94.62	94.13	18.43
GSTZ_25	94.62	94.09	19.83
GSW_01	94.49	94.44	19.86
GSW_02	94.63	95.09	18.67
GSW_03	94.1	94.15	19.56
GSW_04	95.83	94.97	18.2
GSW_05	95.44	94.66	20.52
GSYC_01	94.28	94.25	17.87
GSYC_02	94.61	93.38	18.86
GSYC_03	94.48	93.87	18.08
GSYC_04	95.18	93.91	18.37
GSYC_05	94.52	94.25	19.1
GSZN_02	95.01	94.77	18.86
GSZN_03	94.71	95.44	20.33
GSZN_04	94.56	95.04	19.82
GSZN_05	95.53	94.3	18.24
GSZN_06	94.57	93.48	19.75
GSZQ_01	95.58	94.3	18.02
GSZQ_05	94.08	94.34	19.75
GSZQ_08	94.89	94.57	18.36
HBXS_01	94.6	94.98	17.74
HBXS_02	94.86	94.81	20.21
HBXS_03	94.82	93.73	20.2
HBXS_04	94.61	94.61	18.26
HBXS_05	94.58	93.99	19.44
HNFNS_01	94.28	94.2	17.82
HNFNS_02	94.03	94.35	17.47
HNFNS_03	94.87	94.68	20.47
HNFNS_05	94.8	94.25	19.28
HNFNS_08	94.61	93.37	18.08
HNLC_02	95.04	94.82	19.97
HNLC_04	95.75	94.53	17.15
HNLC_05	94.35	94.28	19.68
HNLC_09	93.5	94.54	20.28
HNLC_14	95.12	94.41	18.41
QHDR_02	94.55	94.58	18.15
QHDR_04	94.37	95.23	19.22
QHDR_09	95.32	94.37	19.1
QHDR_15	94.61	94.31	19.75
QHDR_19	94.04	94.96	20.31
QHMQ_04	94.85	94.99	19
QHMQ_05	94.79	95.04	19.85
QHMQ_10	94.8	93.86	18.61
QHMQ_12	94.82	95.2	18.49
QHMQ_15	94.54	94.2	17.59
QHMY_01	94.9	95.04	19.36
QHMY_03	94.75	93.78	18.99
QHMY_05	94.9	94.47	20.19
QHMY_10	95.06	94.8	18
QHMY_15	94.76	93.83	19.25
QHTJ_04	94.39	94.12	18.07
QHTJ_06	95.4	93.72	19.73
QHTJ_08	95.35	93.68	19.01
QHTJ_09	94.91	94.03	18.15
QHTJ_10	94.88	94.48	20
QHYS_01	94.33	93.43	17.91
QHYS_02	95.45	94.61	19.69
QHYS_03	94.52	94.94	19.29
QHYS_05	95.68	95.32	19.32
QHYS_06	95.63	94.99	20.23
QHZK_04	94.59	94.69	19.06
QHZK_05	94.19	93.35	18.47
QHZK_07	94.3	94.18	17.94
QHZK_13	94.9	94.18	20.35
QHZK_14	94.58	94.53	17.51
SCBZ_01	94.35	94.12	19.38
SCBZ_02	94.23	93.77	17.7
SCBZ_03	94.52	95.2	18.24
SCBZ_04	94.14	94.62	18.78
SCBZ_05	93.83	94.28	17.98
SCKD_01	94.55	94.99	20.67
SCKD_02	95.3	93.77	18.34
SCKD_03	94.24	94.55	19.58
SCKD_04	95.08	94.2	17.98
SCKD_05	94.07	94.83	18.67
SCLD_01	94.49	94.07	19.54
SCLD_11	94.87	94.81	17.95
SCLD_12	94.99	95.03	20.04
SCLD_19	94.73	94.13	18.04
SCLD_20	94.2	94.76	19.33
SCMG_01	94.25	93.8	18.31
SCMG_02	94.23	93.84	17.68
SCMG_03	94.7	94.93	19.92
SCMG_04	94.3	94.56	17.97
SCMG_05	94.53	93.27	18.48
SCMN_01	94.68	93.54	19.13
SCMN_02	95.67	94.14	19.59
SCMN_03	94.18	94.67	19.63
SCMN_04	94.96	94.06	18.91
SCMN_05	94.9	94.64	17.79
SCMX_01	94.36	94.93	19.14
SCMX_02	94.58	95.13	18.35
SCMX_03	95.37	94.44	18.39
SCMX_04	94.77	94.28	18.7
SCMX_05	94.65	93.47	18.83
SCMYL_01	94.4	94.16	20.22
SCMYL_02	93.66	94.05	20.09
SCMYL_03	95.21	93.92	17.73
SCMYL_04	93.84	94.16	17.87
SCMYL_05	94.96	94.96	20.1
SCPW_04	95.46	93.11	18.21
SCPW_05	94	94.08	18.46
SCPW_06	95.13	94.49	19.32
SCPW_09	94.61	93.8	18.08
SCPW_12	94.11	94.28	18.7
SCSPS_07	94.07	94.44	17.76
SCSPY_10	93.76	94.31	18.93
SCSPS_12	94.54	93.14	17.39
SCSPY_13	94.07	95.46	18.48
SCSPS_14	95.21	94.34	19.19
SCSPY_15	95.85	94.75	17.46
SCSPS_17	93.97	94.28	18.54
SCSPS_19	94.95	94.89	19.29
SCSPY_02	95.08	94.76	20.35
SCSPY_05	94.91	94.09	18.4
SCWC_01	94.3	94.61	18.94
SCWC_07	94.8	94.02	17.7
SCWC_09	94.6	94.77	17.94
SCWC_12	94.95	94.08	17.6
SCWC_16	94.62	95.54	19.4
SCXL_01	95.21	93.53	17.57
SCXL_02	94.62	93.92	19.9
SCXL_03	95.23	94.73	19.63
SCXL_04	94.24	94.55	18.24
SCXL_05	94.01	93.82	17.59
SNH_06	96.37	93.69	18.39
SNH_09	94.55	94.49	18.42
SNH_10	94.84	94.37	20.31
SNH_11	94.92	93.21	17.66
SNH_12	94.57	94.29	19.98
SNMW_01	94.99	94.3	20.23
SNMW_02	94.97	94.44	17.53
SNMW_03	94.54	93.66	18.84
SNMW_04	94.86	94.52	19
SNMW_05	94.53	94.82	17.96
SNPL_05	95.66	94.66	20.67
SNPL_07	94.26	93.82	19.9
SNPL_08	94.1	94.24	18.33
SNPL_10	94.77	94.59	19.71
SNPL_11	94.85	93.79	19.14
SNZZL_01	94.77	93.3	20.04
SNZZL_02	94.44	94.65	17.96
SNZZL_03	94.03	93.78	19.83
SNZZL_04	95.41	94.17	17.65
SNZZL_05	94.45	95.15	19.35
SNZZN_01	94.36	94	19.11
SNZZN_02	94.54	94.88	18.43
SNZZN_03	94.61	93.82	19.87
SNZZN_04	95.34	93.92	20.67
SNZZN_05	94.71	94.07	17.42
SXQS_01	94.91	93.87	18.86
SXQS_02	94.29	93.82	17.65
SXQS_03	94.9	94.26	17.63
SXQS_04	94.61	94.68	18
SXQS_05	94.56	93.49	17.22
XZBQ_01	94.2	94.05	20.58
XZBQ_02	93.87	94.85	17.41
XZBQ_06	95.71	94.09	17.86
XZBQ_07	95.04	94.34	18.24
XZBQ_08	94.01	94.62	19.31
XZNML_01	94.53	94.3	20.09
XZNML_02	94.08	94.74	19.5
XZNML_03	95.9	94.24	19.61
XZNML_04	95.18	94.18	17.64
XZNML_05	94.53	93.1	19.03
XZQND_01	94.96	94.07	19.91
XZQND_02	94.53	94.59	17.98
XZQND_03	94.31	94.58	17.5
XZQND_04	94.36	94.21	19.14
XZQND_05	94.48	95.17	18.27
YNXZD_01	95.66	94.38	19.82
YNXZD_02	94.8	94.32	19.35
YNXZD_03	94.77	95.01	17.52
YNXZD_04	94.92	93.78	18.37
YNXZD_05	95.43	94.02	18.07
Average	94.71	94.31	18.88
