## Supporting tables S1-S9 for "Harnessing landscape genomics to evaluate genomic vulnerability and future climate resilience in an East Asia perennial": 0120_Supporting Table3.xlsx

### Sheet: Table S3
Supplementary table S3. Population structure (pairwise FST) among the 43 populations of the Rheum palmatum complex
	CQJFS	GSC	GSHC	GSLN	GSM	GSSD	GSSN	GSTZ	GSW	GSYC	GSZN	GSZQ	HBXS	HNFNS	HNLC	QHDR	QHMQ	QHMY	QHTJ	QHYS	QHZK	SCBZ	SCKD	SCLD	SCMG	SCMN	SCMX	SCMYL	SCPW	SCSPS	SCSPY	SCWC	SCXL	SNH	SNMW	SNPL	SNZZL	SNZZN	SXQS	XZBQ	XZNML	XZQND	YNXZD
CQJFS	0	0.266402	0.310609	0.29976	0.313235	0.338454	0.360236	0.337403	0.323778	0.352135	0.314394	0.251586	0.198584	0.224371	0.215934	0.307255	0.302967	0.344171	0.344354	0.340365	0.315195	0.0672507	0.302048	0.332919	0.350664	0.326268	0.292399	0.278471	0.318022	0.275105	0.398719	0.314926	0.311176	0.162405	0.323948	0.181892	0.163926	0.164432	0.230938	0.329142	0.356846	0.319406	0.359811
GSC	0.266402	0	0.29533	0.296583	0.297391	0.325281	0.348943	0.323439	0.309109	0.340286	0.297346	0.233574	0.243815	0.247582	0.240845	0.289958	0.285797	0.330853	0.332277	0.326036	0.298885	0.254055	0.284947	0.318661	0.337975	0.311147	0.283643	0.259365	0.302259	0.267613	0.408624	0.297503	0.29553	0.211308	0.309175	0.235914	0.204416	0.202447	0.255773	0.313193	0.344591	0.302403	0.349675
GSHC	0.310609	0.29533	0	0.296316	0.0171474	0.124618	0.147529	0.120262	0.0464087	0.137045	0.092231	0.238264	0.283836	0.295205	0.294563	0.151391	0.0977053	0.127741	0.131843	0.185097	0.105125	0.297924	0.138291	0.1543	0.176413	0.163381	0.261972	0.0661271	0.0508207	0.257194	0.0517438	0.119619	0.148754	0.282851	0.0991783	0.288556	0.283281	0.282245	0.297675	0.183316	0.206592	0.174009	0.19639
GSLN	0.29976	0.296583	0.296316	0	0.298812	0.3272	0.352042	0.32547	0.31034	0.342973	0.301281	0.149969	0.286761	0.301004	0.296157	0.295399	0.290372	0.333394	0.335651	0.332063	0.30354	0.284444	0.290115	0.322942	0.342498	0.317216	0.198774	0.263901	0.303622	0.15594	0.400716	0.301442	0.30055	0.27699	0.312456	0.29282	0.277627	0.277089	0.307002	0.321401	0.351924	0.310011	0.354732
GSM	0.313235	0.297391	0.0171474	0.298812	0	0.120162	0.140437	0.116959	0.0477962	0.131329	0.0814733	0.240201	0.285588	0.296397	0.29683	0.153953	0.0916984	0.123312	0.123667	0.188536	0.0956011	0.300319	0.140394	0.159227	0.17921	0.163775	0.262797	0.0619261	0.0501264	0.259958	0.0477491	0.124596	0.149727	0.284958	0.0907707	0.2903	0.285057	0.284003	0.299175	0.183142	0.206437	0.174372	0.196795
GSSD	0.338454	0.325281	0.124618	0.3272	0.120162	0	0.0642501	0.039921	0.120003	0.0409716	0.0744799	0.271995	0.311	0.321491	0.321337	0.178153	0.0862707	0.0410483	0.0695638	0.21279	0.0814953	0.326088	0.17383	0.196147	0.218787	0.200922	0.293652	0.101422	0.1095	0.290829	0.117201	0.170668	0.176739	0.30895	0.0938548	0.315691	0.309437	0.30861	0.324273	0.208928	0.2323	0.200239	0.232022
GSSN	0.360236	0.348943	0.147529	0.352042	0.140437	0.0642501	0	0.074839	0.143726	0.0749851	0.0976459	0.298679	0.331422	0.342242	0.342357	0.199192	0.107844	0.0806277	0.0954811	0.236151	0.102721	0.347147	0.192639	0.219133	0.238442	0.218472	0.314105	0.1204	0.135607	0.312726	0.152803	0.192533	0.195992	0.328035	0.116438	0.336289	0.328507	0.327603	0.345232	0.227143	0.25159	0.218523	0.25157
GSTZ	0.337403	0.323439	0.120262	0.32547	0.116959	0.039921	0.074839	0	0.115727	0.0565021	0.0748031	0.270853	0.309796	0.32	0.319396	0.176888	0.0858904	0.0401141	0.0721201	0.21114	0.0830891	0.324588	0.173308	0.194426	0.217272	0.200442	0.292533	0.100177	0.105436	0.289787	0.114028	0.168366	0.17629	0.307536	0.0943025	0.314307	0.307985	0.307161	0.322856	0.209009	0.231828	0.199927	0.23131
GSW	0.323778	0.309109	0.0464087	0.31034	0.0477962	0.120003	0.143726	0.115727	0	0.132518	0.0829567	0.252561	0.295599	0.306816	0.30639	0.159657	0.0947486	0.122293	0.126423	0.19545	0.0998377	0.310585	0.148569	0.169422	0.191122	0.176418	0.274747	0.0696593	0.0436187	0.270938	0.0518639	0.135314	0.157236	0.294198	0.0923565	0.300627	0.294491	0.293461	0.30946	0.192236	0.216827	0.182994	0.21002
GSYC	0.352135	0.340286	0.137045	0.342973	0.131329	0.0409716	0.0749851	0.0565021	0.132518	0	0.0862639	0.288274	0.324063	0.334413	0.334352	0.18986	0.0958982	0.057476	0.0838781	0.225898	0.0920667	0.339308	0.184669	0.209371	0.230889	0.211535	0.306607	0.11152	0.123358	0.304429	0.138334	0.182945	0.18738	0.320585	0.104704	0.32849	0.321072	0.320165	0.33738	0.219475	0.243917	0.210476	0.244191
GSZN	0.314394	0.297346	0.092231	0.301281	0.0814733	0.0744799	0.0976459	0.0748031	0.0829567	0.0862639	0	0.241584	0.287503	0.297952	0.298573	0.157029	0.0511092	0.0760051	0.0739161	0.192151	0.0467405	0.302238	0.150336	0.173393	0.19322	0.174801	0.267389	0.0681334	0.0717423	0.266501	0.0653616	0.146887	0.153749	0.28611	0.0525935	0.291947	0.286063	0.284997	0.300786	0.185375	0.209456	0.177764	0.206382
GSZQ	0.251586	0.233574	0.238264	0.149969	0.240201	0.271995	0.298679	0.270853	0.252561	0.288274	0.241584	0	0.223931	0.239377	0.235693	0.237074	0.230045	0.27877	0.280351	0.276779	0.244278	0.231419	0.23048	0.267823	0.291498	0.260784	0.166889	0.200636	0.245542	0.131768	0.30674	0.242683	0.242403	0.210767	0.254935	0.227615	0.210867	0.209727	0.246892	0.26493	0.300301	0.252348	0.30433
HBXS	0.198584	0.243815	0.283836	0.286761	0.285588	0.311	0.331422	0.309796	0.295599	0.324063	0.287503	0.223931	0	0.172078	0.165967	0.280283	0.276581	0.316109	0.316221	0.310668	0.288577	0.183715	0.275306	0.303297	0.320517	0.297667	0.268301	0.253251	0.290145	0.254865	0.348408	0.285412	0.284842	0.121028	0.296358	0.110386	0.139962	0.140177	0.182005	0.300805	0.327215	0.291537	0.330261
HNFNS	0.224371	0.247582	0.295205	0.301004	0.296397	0.321491	0.342242	0.32	0.306816	0.334413	0.297952	0.239377	0.172078	0	0.0456262	0.289562	0.286536	0.326444	0.327085	0.320067	0.298775	0.215711	0.284426	0.313354	0.330821	0.307243	0.284068	0.262633	0.301255	0.270648	0.365262	0.295602	0.293731	0.126127	0.307162	0.140939	0.148201	0.148628	0.0974529	0.3097	0.336729	0.300359	0.340672
HNLC	0.215934	0.240845	0.294563	0.296157	0.29683	0.321337	0.342357	0.319396	0.30639	0.334352	0.298573	0.235693	0.165967	0.0456262	0	0.28882	0.287174	0.326045	0.327439	0.318747	0.299654	0.206832	0.284473	0.312299	0.330704	0.307792	0.284856	0.263214	0.300595	0.267768	0.367823	0.294661	0.293594	0.116347	0.30765	0.131122	0.141474	0.142108	0.0970703	0.310215	0.337134	0.300643	0.340971
QHDR	0.307255	0.289958	0.151391	0.295399	0.153953	0.178153	0.199192	0.176888	0.159657	0.18986	0.157029	0.237074	0.280283	0.289562	0.28882	0	0.126184	0.182484	0.185897	0.0653767	0.147772	0.295834	0.0628285	0.119891	0.153231	0.126938	0.261591	0.104703	0.151596	0.259824	0.163611	0.114124	0.055591	0.2777	0.165469	0.28408	0.278128	0.277243	0.29208	0.0770171	0.112561	0.0663562	0.156757
QHMQ	0.302967	0.285797	0.0977053	0.290372	0.0916984	0.0862707	0.107844	0.0858904	0.0947486	0.0958982	0.0511092	0.230045	0.276581	0.286536	0.287174	0.126184	0	0.0892784	0.0883292	0.165884	0.0594844	0.291345	0.126824	0.155535	0.177428	0.159119	0.257496	0.0665933	0.0851364	0.256929	0.076003	0.131913	0.129261	0.275693	0.0759849	0.280802	0.275685	0.27468	0.289261	0.16095	0.186933	0.15276	0.189432
QHMY	0.344171	0.330853	0.127741	0.333394	0.123312	0.0410483	0.0806277	0.0401141	0.122293	0.057476	0.0760051	0.27877	0.316109	0.326444	0.326045	0.182484	0.0892784	0	0.0764686	0.217844	0.0840828	0.331306	0.178282	0.200593	0.223629	0.206174	0.299193	0.103939	0.111653	0.296031	0.124921	0.174541	0.181681	0.313427	0.0980467	0.320843	0.313764	0.312967	0.329516	0.214235	0.238227	0.205253	0.237932
QHTJ	0.344354	0.332277	0.131843	0.335651	0.123667	0.0695638	0.0954811	0.0721201	0.126423	0.0838781	0.0739161	0.280351	0.316221	0.327085	0.327439	0.185897	0.0883292	0.0764686	0	0.222824	0.0799654	0.33163	0.179874	0.206205	0.225758	0.20619	0.299027	0.104925	0.116793	0.297536	0.128449	0.179927	0.183477	0.313721	0.0992343	0.321218	0.313816	0.312863	0.330326	0.21439	0.23906	0.205904	0.238274
QHYS	0.340365	0.326036	0.185097	0.332063	0.188536	0.21279	0.236151	0.21114	0.19545	0.225898	0.192151	0.276779	0.310668	0.320067	0.318747	0.0653767	0.165884	0.217844	0.222824	0	0.185393	0.327968	0.102996	0.150353	0.182799	0.154528	0.293705	0.140102	0.187344	0.290974	0.226784	0.147055	0.0955765	0.305191	0.200491	0.314641	0.305884	0.304824	0.323636	0.0593868	0.102255	0.0439619	0.185346
QHZK	0.315195	0.298885	0.105125	0.30354	0.0956011	0.0814953	0.102721	0.0830891	0.0998377	0.0920667	0.0467405	0.244278	0.288577	0.298775	0.299654	0.147772	0.0594844	0.0840828	0.0799654	0.185393	0	0.303425	0.144533	0.17128	0.19192	0.172012	0.268759	0.0742427	0.0885074	0.268415	0.0827211	0.147611	0.147477	0.287276	0.0753218	0.293098	0.28704	0.285991	0.301705	0.177506	0.20243	0.169953	0.202538
SCBZ	0.0672507	0.254055	0.297924	0.284444	0.300319	0.326088	0.347147	0.324588	0.310585	0.339308	0.302238	0.231419	0.183715	0.215711	0.206832	0.295834	0.291345	0.331306	0.33163	0.327968	0.303425	0	0.290285	0.319727	0.337141	0.31384	0.277295	0.267136	0.304864	0.258948	0.374564	0.301536	0.299153	0.153096	0.311798	0.17192	0.154103	0.154608	0.222911	0.317654	0.344943	0.308193	0.347276
SCKD	0.302048	0.284947	0.138291	0.290115	0.140394	0.17383	0.192639	0.173308	0.148569	0.184669	0.150336	0.23048	0.275306	0.284426	0.284473	0.0628285	0.126824	0.178282	0.179874	0.102996	0.144533	0.290285	0	0.0779005	0.127332	0.0924115	0.253544	0.0896317	0.14328	0.253713	0.148152	0.0832141	0.0599328	0.273005	0.157516	0.279037	0.273449	0.272432	0.287053	0.100461	0.130411	0.0927213	0.130104
SCLD	0.332919	0.318661	0.1543	0.322942	0.159227	0.196147	0.219133	0.194426	0.169422	0.209371	0.173393	0.267823	0.303297	0.313354	0.312299	0.119891	0.155535	0.200593	0.206205	0.150353	0.17128	0.319727	0.0779005	0	0.14026	0.0903156	0.282678	0.110401	0.163042	0.280861	0.195368	0.094913	0.117993	0.299263	0.181186	0.308008	0.300061	0.299094	0.316568	0.151496	0.179457	0.140559	0.144081
SCMG	0.350664	0.337975	0.176413	0.342498	0.17921	0.218787	0.238442	0.217272	0.191122	0.230889	0.19322	0.291498	0.320517	0.330821	0.330704	0.153231	0.177428	0.223629	0.225758	0.182799	0.19192	0.337141	0.127332	0.14026	0	0.110117	0.300913	0.137511	0.186687	0.299195	0.228112	0.139261	0.150104	0.316163	0.200259	0.325645	0.31668	0.315697	0.334053	0.175559	0.200561	0.164856	0.126636
SCMN	0.326268	0.311147	0.163381	0.317216	0.163775	0.200922	0.218472	0.200442	0.176418	0.211535	0.174801	0.260784	0.297667	0.307243	0.307792	0.126938	0.159119	0.206174	0.20619	0.154528	0.172012	0.31384	0.0924115	0.0903156	0.110117	0	0.276227	0.116361	0.171405	0.277115	0.191965	0.11102	0.119861	0.294274	0.182415	0.302013	0.294546	0.293613	0.310276	0.145371	0.171823	0.136357	0.105706
SCMX	0.292399	0.283643	0.261972	0.198774	0.262797	0.293652	0.314105	0.292533	0.274747	0.306607	0.267389	0.166889	0.268301	0.284068	0.284856	0.261591	0.257496	0.299193	0.299027	0.293705	0.268759	0.277295	0.253544	0.282678	0.300913	0.276227	0	0.227542	0.269643	0.146058	0.332893	0.261423	0.263001	0.265652	0.277581	0.276987	0.265168	0.264703	0.288651	0.28277	0.310128	0.272395	0.309753
SCMYL	0.278471	0.259365	0.0661271	0.263901	0.0619261	0.101422	0.1204	0.100177	0.0696593	0.11152	0.0681334	0.200636	0.253251	0.262633	0.263214	0.104703	0.0665933	0.103939	0.104925	0.140102	0.0742427	0.267136	0.0896317	0.110401	0.137511	0.116361	0.227542	0	0.0616987	0.229354	0.0383494	0.0761948	0.099274	0.25307	0.0799018	0.257106	0.252895	0.251877	0.265106	0.135143	0.159967	0.12771	0.148907
SCPW	0.318022	0.302259	0.0508207	0.303622	0.0501264	0.1095	0.135607	0.105436	0.0436187	0.123358	0.0717423	0.245542	0.290145	0.301255	0.300595	0.151596	0.0851364	0.111653	0.116793	0.187344	0.0885074	0.304864	0.14328	0.163042	0.186687	0.171405	0.269643	0.0616987	0	0.264622	0.0361906	0.129567	0.151347	0.288727	0.0828381	0.295055	0.289026	0.28815	0.303951	0.185922	0.210458	0.176626	0.204922
SCSPS	0.275105	0.267613	0.257194	0.15594	0.259958	0.290829	0.312726	0.289787	0.270938	0.304429	0.266501	0.131768	0.254865	0.270648	0.267768	0.259824	0.256929	0.296031	0.297536	0.290974	0.268415	0.258948	0.253713	0.280861	0.299195	0.277115	0.146058	0.229354	0.264622	0	0.326108	0.26009	0.264078	0.25199	0.276167	0.262832	0.252106	0.25194	0.275232	0.283122	0.31043	0.273214	0.31069
SCSPY	0.398719	0.408624	0.0517438	0.400716	0.0477491	0.117201	0.152803	0.114028	0.0518639	0.138334	0.0653616	0.30674	0.348408	0.365262	0.367823	0.163611	0.076003	0.124921	0.128449	0.226784	0.0827211	0.374564	0.148152	0.195368	0.228112	0.191965	0.332893	0.0383494	0.0361906	0.326108	0	0.146615	0.161122	0.337148	0.0845736	0.352394	0.338876	0.337138	0.372671	0.209561	0.254914	0.195012	0.252188
SCWC	0.314926	0.297503	0.119619	0.301442	0.124596	0.170668	0.192533	0.168366	0.135314	0.182945	0.146887	0.242683	0.285412	0.295602	0.294661	0.114124	0.131913	0.174541	0.179927	0.147055	0.147611	0.301536	0.0832141	0.094913	0.139261	0.11102	0.261423	0.0761948	0.129567	0.26009	0.146615	0	0.110972	0.282714	0.153095	0.290029	0.283288	0.282262	0.298394	0.147577	0.175401	0.138101	0.150964
SCXL	0.311176	0.29553	0.148754	0.30055	0.149727	0.176739	0.195992	0.17629	0.157236	0.18738	0.153749	0.242403	0.284842	0.293731	0.293594	0.055591	0.129261	0.181681	0.183477	0.0955765	0.147477	0.299153	0.0599328	0.117993	0.150104	0.119861	0.263001	0.099274	0.151347	0.264078	0.161122	0.110972	0	0.281806	0.161462	0.288348	0.282437	0.281521	0.296413	0.0953997	0.1276	0.08543	0.151715
SNH	0.162405	0.211308	0.282851	0.27699	0.284958	0.30895	0.328035	0.307536	0.294198	0.320585	0.28611	0.210767	0.121028	0.126127	0.116347	0.2777	0.275693	0.313427	0.313721	0.305191	0.287276	0.153096	0.273005	0.299263	0.316163	0.294274	0.265652	0.25307	0.288727	0.25199	0.337148	0.282714	0.281806	0	0.294759	0.0688245	0.0509964	0.0527747	0.135768	0.29675	0.321853	0.287905	0.325313
SNMW	0.323948	0.309175	0.0991783	0.312456	0.0907707	0.0938548	0.116438	0.0943025	0.0923565	0.104704	0.0525935	0.254935	0.296358	0.307162	0.30765	0.165469	0.0759849	0.0980467	0.0992343	0.200491	0.0753218	0.311798	0.157516	0.181186	0.200259	0.182415	0.277581	0.0799018	0.0828381	0.276167	0.0845736	0.153095	0.161462	0.294759	0	0.301226	0.294707	0.293819	0.310277	0.19383	0.217064	0.185551	0.214414
SNPL	0.181892	0.235914	0.288556	0.29282	0.2903	0.315691	0.336289	0.314307	0.300627	0.32849	0.291947	0.227615	0.110386	0.140939	0.131122	0.28408	0.280802	0.320843	0.321218	0.314641	0.293098	0.17192	0.279037	0.308008	0.325645	0.302013	0.276987	0.257106	0.295055	0.262832	0.352394	0.290029	0.288348	0.0688245	0.301226	0	0.0985896	0.0993131	0.150526	0.304666	0.332075	0.29536	0.335377
SNZZL	0.163926	0.204416	0.283281	0.277627	0.285057	0.309437	0.328507	0.307985	0.294491	0.321072	0.286063	0.210867	0.139962	0.148201	0.141474	0.278128	0.275685	0.313764	0.313816	0.305884	0.28704	0.154103	0.273449	0.300061	0.31668	0.294546	0.265168	0.252895	0.289026	0.252106	0.338876	0.283288	0.282437	0.0509964	0.294707	0.0985896	0	-0.0144865	0.155755	0.296971	0.322391	0.288142	0.325852
SNZZN	0.164432	0.202447	0.282245	0.277089	0.284003	0.30861	0.327603	0.307161	0.293461	0.320165	0.284997	0.209727	0.140177	0.148628	0.142108	0.277243	0.27468	0.312967	0.312863	0.304824	0.285991	0.154608	0.272432	0.299094	0.315697	0.293613	0.264703	0.251877	0.28815	0.25194	0.337138	0.282262	0.281521	0.0527747	0.293819	0.0993131	-0.0144865	0	0.15694	0.295827	0.32111	0.287094	0.324843
SXQS	0.230938	0.255773	0.297675	0.307002	0.299175	0.324273	0.345232	0.322856	0.30946	0.33738	0.300786	0.246892	0.182005	0.0974529	0.0970703	0.29208	0.289261	0.329516	0.330326	0.323636	0.301705	0.222911	0.287053	0.316568	0.334053	0.310276	0.288651	0.265106	0.303951	0.275232	0.372671	0.298394	0.296413	0.135768	0.310277	0.150526	0.155755	0.15694	0	0.312659	0.340162	0.303279	0.344011
XZBQ	0.329142	0.313193	0.183316	0.321401	0.183142	0.208928	0.227143	0.209009	0.192236	0.219475	0.185375	0.26493	0.300805	0.3097	0.310215	0.0770171	0.16095	0.214235	0.21439	0.0593868	0.177506	0.317654	0.100461	0.151496	0.175559	0.145371	0.28277	0.135143	0.185922	0.283122	0.209561	0.147577	0.0953997	0.29675	0.19383	0.304666	0.296971	0.295827	0.312659	0	0.0827341	0.0367979	0.173943
XZNML	0.356846	0.344591	0.206592	0.351924	0.206437	0.2323	0.25159	0.231828	0.216827	0.243917	0.209456	0.300301	0.327215	0.336729	0.337134	0.112561	0.186933	0.238227	0.23906	0.102255	0.20243	0.344943	0.130411	0.179457	0.200561	0.171823	0.310128	0.159967	0.210458	0.31043	0.254914	0.175401	0.1276	0.321853	0.217064	0.332075	0.322391	0.32111	0.340162	0.0827341	0	0.0775324	0.199593
XZQND	0.319406	0.302403	0.174009	0.310011	0.174372	0.200239	0.218523	0.199927	0.182994	0.210476	0.177764	0.252348	0.291537	0.300359	0.300643	0.0663562	0.15276	0.205253	0.205904	0.0439619	0.169953	0.308193	0.0927213	0.140559	0.164856	0.136357	0.272395	0.12771	0.176626	0.273214	0.195012	0.138101	0.08543	0.287905	0.185551	0.29536	0.288142	0.287094	0.303279	0.0367979	0.0775324	0	0.163403
YNXZD	0.359811	0.349675	0.19639	0.354732	0.196795	0.232022	0.25157	0.23131	0.21002	0.244191	0.206382	0.30433	0.330261	0.340672	0.340971	0.156757	0.189432	0.237932	0.238274	0.185346	0.202538	0.347276	0.130104	0.144081	0.126636	0.105706	0.309753	0.148907	0.204922	0.31069	0.252188	0.150964	0.151715	0.325313	0.214414	0.335377	0.325852	0.324843	0.344011	0.173943	0.199593	0.163403	0
