## Supporting tables S1-S9 for "Harnessing landscape genomics to evaluate genomic vulnerability and future climate resilience in an East Asia perennial": 0120_Supporting Table4.xlsx

### Sheet: Table S4
Supplementary table S4. Environmental variables used in this study derived from WorldClim.
Climate variable	Description
Temperature-related variables
BIO1	Annual Mean Temperature
BIO2	Mean Diurnal Range
BIO3	Isothermality (BIO2/BIO7)
BIO4	Temperature Seasonality
BIO5	Max Temperature of Warmest Month
BIO6	Min Temperature of Coldest Month
BIO7	Temperature Annual Range (BIO5-BIO6)
BIO8	Mean Temperature of Wettest Quarter
BIO9	Mean Temperature of Driest Quarter
BIO10	Mean Temperature of Warmest Quarter
BIO11	Mean Temperature of Coldest Quarter
Precipitation-related variables
BIO12	Annual Precipitation
BIO13	Precipitation of Wettest Month
BIO14	Precipitation of Driest Month
BIO15	Precipitation Seasonality
BIO16	Precipitation of Wettest Quarter
BIO17	Precipitation of Driest Quarter
BIO18	Precipitation of Warmest Quarter
BIO19	Precipitation of Coldest Quarter
