## Supporting tables S1-S9 for "Harnessing landscape genomics to evaluate genomic vulnerability and future climate resilience in an East Asia perennial": 0120_Supporting Table6.xlsx

### Sheet: Table S6
Supplementary table S6. The influence of climate, geography and neutral genetic (excluding the pan-adaptation loci) structure on genetic variation of the Rheum palmatum complex decomposed with partial redundancy analysis (pRDA) using pan-adaptation loci.
Partial RDA models	Inertia	R2	p(>F)	Proportion of explainable Variance	Proportion of total Variance
Full model: F ~ clim. + geog. + struct.	1522.31	0.783	0.001***	1	0.783
Pure climate: F ~ clim. | (geog. + struct.)	190.1	0.098	0.001***	0.124876	0.098
Pure structure: F ~ struct. | (clim. + geog.)	314.2	0.162	0.001***	0.206397	0.162
Pure geography: F ~ geog. | (clim. + struct.)	45.05	0.023	0.01*	0.0295932	0.023
Confounded climate/structure/geography	972.96			0.639134	0.5
Total unexplained	421.01				0.217
Total inertia	1943.32				1
The statistical significance is given for each model (***, P ≤ 0.001) together with the percentage of explained genetic variance compared to the variance explained by the full model and compared to the total variance present in the dataset.
The proportion of total variance explained given in the last column corresponds to the R2 of the regression for the tested models.
