## Supporting tables S1-S9 for "Harnessing landscape genomics to evaluate genomic vulnerability and future climate resilience in an East Asia perennial": 0120_Supporting Table7.xlsx

### Sheet: Table S7
Supplementary table S7.The influence of climate, geography and neutral genetic (excluding the pan-adaptation loci) structure on genetic variation of the Rheum palmatum complex decomposed with partial redundancy analysis (pRDA) using core adaptation loci.
Partial RDA models	Inertia	R2	p(>F)	Proportion of explainable Variance	Proportion of total Variance
Full model: F ~ clim. + geog. + struct.	92.786	0.749	0.001***	1	0.749
Pure climate: F ~ clim. | (geog. + struct.)	24.152	0.195	0.001***	0.237	0.195
Pure structure: F ~ struct. | (clim. + geog.)	8.3916	0.068	0.001***	0.265	0.068
Pure geography: F ~ geog. | (clim. + struct.)	1.7532	0.0142	0.002 **	0.081	0.0142
Confounded climate/structure/geography	58.4892			0.417	0.4718
Total unexplained	31.1				0.251
Total inertia	123.886				1
The statistical significance is given for each model (***, P ≤ 0.001; **, P ≤ 0.01) together with the percentage of explained genetic variance compared to the variance explained by the full model and compared to the total variance present in the dataset.
The proportion of total variance explained given in the last column corresponds to the R2 of the regression for the tested models.
