## Supporting tables S1-S9 for "Harnessing landscape genomics to evaluate genomic vulnerability and future climate resilience in an East Asia perennial": 0120_Supporting Table8.xlsx

### Sheet: Table S8
Supplementary table S8. Sampling estimates for capturing adaptive diversity across wild seed zones of the Rheum palmatum complex based on pan-adaptation loci.
Seed zone	Number of populations	% variance explained	# of herbs to sample	95% CI
1	8	90	8.8	(7.90, 9.70)
		95	16.7	(15.46, 17.94)
		99	74.6	(68.00, 81.20)
2	29	90	30.6	(28.22, 32.98)
		95	58.7	(53.14, 64.26)
		99	280.8	(257.21, 304.39)
3	6	90	5.55	(5.21, 5.89)
		95	9.75	(9.22, 10.28)
		99	35.3	(33.05, 37.55)
