## Supporting tables S1-S9 for "Harnessing landscape genomics to evaluate genomic vulnerability and future climate resilience in an East Asia perennial": 0120_Supporting Table9.xlsx

### Sheet: Table S9
Supplementary table S9. Sampling estimates for capturing adaptive diversity across wild seed zones of the Rheum palmatum complex based on core adaptation loci.
Seed zone	Number of populations	% variance explained	# of herbs to sample	95% CI
1	8	90	13.45	(12.67, 14.23)
		95	27.8	(25.34, 30.26)
		99	121.6	(112.14, 131.06)
2	29	90	16.1	(14.70, 17.50)
		95	29.2	(26.42, 31.98)
		99	122.9	(108.95, 136.85)
3	6	90	14.25	(13.21, 15.29)
		95	25.65	(23.74, 27.56)
		99	119.65	(107.86, 131.44)
